# Mechanisms of cilia regeneration in *Xenopus* multiciliated epithelium *in vivo*

**DOI:** 10.1101/2023.06.14.544972

**Authors:** Venkatramanan G. Rao, Vignesharavind Subramanianbalachandar, Magdalena M. Magaj, Stefanie Redemann, Saurabh S. Kulkarni

## Abstract

Cilia regeneration is a physiological event, and while studied extensively in unicellular organisms, it remains poorly understood in vertebrates. In this study, using *Xenopus* multiciliated cells (MCCs) as a model, we demonstrate that, unlike unicellular organisms, deciliation removes the transition zone (TZ) and the ciliary axoneme. While MCCs immediately begin the regeneration of the ciliary axoneme, surprisingly, the assembly of TZ is delayed. However, ciliary tip proteins, Sentan and Clamp, localize to regenerating cilia without delay. Using cycloheximide (CHX) to block new protein synthesis, we show that the TZ protein B9d1 is not a component of the cilia precursor pool and requires new transcription/translation, providing insights into the delayed repair of TZ. Moreover, MCCs in CHX treatment assemble fewer (∼ 10 vs. ∼150 in controls) but near wild-type length (ranging between 60 to 90%) cilia by gradually concentrating ciliogenesis proteins like IFTs at a select few basal bodies. Using mathematical modeling, we show that cilia length compared to cilia number influences the force generated by MCCs more. In summary, our results question the requirement of TZ in motile cilia assembly and provide insights into how cells determine organelle size and number.
