## SUPPLEMENTARY DATA TABLE for "Mechanisms of cilia regeneration in *Xenopus* multiciliated epithelium *in vivo*": Supplementary table 1.xlsx

### Sheet: Table 1
Table 1
		Cilia length
		1	2	3	4	5	6	7	8	9	10	11	12	13	14	15
Cilia number	1	2.73039e-14	8.22039e-14	1.61582e-13	2.63617e-13	3.87186e-13	5.31491e-13	6.9592e-13	8.79981e-13	1.08327e-12	1.30543e-12	1.54617e-12	1.80522e-12	2.08235e-12	2.37734e-12	2.69001e-12
	2	5.46078e-14	1.64408e-13	3.23164e-13	5.27234e-13	7.74372e-13	1.06298e-12	1.39184e-12	1.75996e-12	2.16653e-12	2.61086e-12	3.09234e-12	3.61044e-12	4.1647e-12	4.75468e-12	5.38001e-12
	3	8.19117e-14	2.46612e-13	4.84746e-13	7.90851e-13	1.16156e-12	1.59447e-12	2.08776e-12	2.63994e-12	3.2498e-12	3.91629e-12	4.63851e-12	5.41566e-12	6.24704e-12	7.13202e-12	8.07002e-12
	4	1.09216e-13	3.28816e-13	6.46328e-13	1.05447e-12	1.54874e-12	2.12596e-12	2.78368e-12	3.51993e-12	4.33307e-12	5.22172e-12	6.18468e-12	7.22088e-12	8.32939e-12	9.50936e-12	1.076e-11
	5	1.36519e-13	4.1102e-13	8.07909e-13	1.31808e-12	1.93593e-12	2.65746e-12	3.4796e-12	4.39991e-12	5.41634e-12	6.52715e-12	7.73085e-12	9.0261e-12	1.04117e-11	1.18867e-11	1.345e-11
	6	1.63823e-13	4.93224e-13	9.69491e-13	1.5817e-12	2.32312e-12	3.18895e-12	4.17552e-12	5.27989e-12	6.4996e-12	7.83258e-12	9.27702e-12	1.08313e-11	1.24941e-11	1.4264e-11	1.614e-11
	7	1.91127e-13	5.75427e-13	1.13107e-12	1.84532e-12	2.7103e-12	3.72044e-12	4.87144e-12	6.15987e-12	7.58287e-12	9.13801e-12	1.08232e-11	1.26365e-11	1.45764e-11	1.66414e-11	1.883e-11
	8	2.18431e-13	6.57631e-13	1.29266e-12	2.10893e-12	3.09749e-12	4.25193e-12	5.56736e-12	7.03985e-12	8.66614e-12	1.04434e-11	1.23694e-11	1.44418e-11	1.66588e-11	1.90187e-11	2.152e-11
	9	2.45735e-13	7.39835e-13	1.45424e-12	2.37255e-12	3.48467e-12	4.78342e-12	6.26328e-12	7.91983e-12	9.7494e-12	1.17489e-11	1.39155e-11	1.6247e-11	1.87411e-11	2.13961e-11	2.42101e-11
	10	2.73039e-13	8.22039e-13	1.61582e-12	2.63617e-12	3.87186e-12	5.31491e-12	6.9592e-12	8.79981e-12	1.08327e-11	1.30543e-11	1.54617e-11	1.80522e-11	2.08235e-11	2.37734e-11	2.69001e-11
	11	3.00343e-13	9.04243e-13	1.7774e-12	2.89979e-12	4.25905e-12	5.8464e-12	7.65512e-12	9.67979e-12	1.19159e-11	1.43597e-11	1.70079e-11	1.98574e-11	2.29058e-11	2.61507e-11	2.95901e-11
	12	3.27647e-13	9.86447e-13	1.93898e-12	3.1634e-12	4.64623e-12	6.37789e-12	8.35104e-12	1.05598e-11	1.29992e-11	1.56652e-11	1.8554e-11	2.16626e-11	2.49882e-11	2.85281e-11	3.22801e-11
	13	3.54951e-13	1.06865e-12	2.10056e-12	3.42702e-12	5.03342e-12	6.90938e-12	9.04696e-12	1.14398e-11	1.40825e-11	1.69706e-11	2.01002e-11	2.34679e-11	2.70705e-11	3.09054e-11	3.49701e-11
	14	3.82255e-13	1.15085e-12	2.26215e-12	3.69064e-12	5.4206e-12	7.44087e-12	9.74288e-12	1.23197e-11	1.51657e-11	1.8276e-11	2.16464e-11	2.52731e-11	2.91529e-11	3.32828e-11	3.76601e-11
	15	4.09558e-13	1.23306e-12	2.42373e-12	3.95425e-12	5.80779e-12	7.97237e-12	1.04388e-11	1.31997e-11	1.6249e-11	1.95814e-11	2.31925e-11	2.70783e-11	3.12352e-11	3.56601e-11	4.03501e-11
	16	4.36862e-13	1.31526e-12	2.58531e-12	4.21787e-12	6.19498e-12	8.50386e-12	1.11347e-11	1.40797e-11	1.73323e-11	2.08869e-11	2.47387e-11	2.88835e-11	3.33176e-11	3.80374e-11	4.30401e-11
	17	4.64166e-13	1.39747e-12	2.74689e-12	4.48149e-12	6.58216e-12	9.03535e-12	1.18306e-11	1.49597e-11	1.84155e-11	2.21923e-11	2.62849e-11	3.06887e-11	3.53999e-11	4.04148e-11	4.57301e-11
	18	4.9147e-13	1.47967e-12	2.90847e-12	4.7451e-12	6.96935e-12	9.56684e-12	1.25266e-11	1.58397e-11	1.94988e-11	2.34977e-11	2.7831e-11	3.2494e-11	3.74823e-11	4.27921e-11	4.84201e-11
	19	5.18774e-13	1.56187e-12	3.07006e-12	5.00872e-12	7.35653e-12	1.00983e-11	1.32225e-11	1.67196e-11	2.05821e-11	2.48032e-11	2.93772e-11	3.42992e-11	3.95646e-11	4.51695e-11	5.11101e-11
	20	5.46078e-13	1.64408e-12	3.23164e-12	5.27234e-12	7.74372e-12	1.06298e-11	1.39184e-11	1.75996e-11	2.16653e-11	2.61086e-11	3.09234e-11	3.61044e-11	4.1647e-11	4.75468e-11	5.38001e-11
	21	5.73382e-13	1.72628e-12	3.39322e-12	5.53595e-12	8.13091e-12	1.11613e-11	1.46143e-11	1.84796e-11	2.27486e-11	2.7414e-11	3.24696e-11	3.79096e-11	4.37293e-11	4.99242e-11	5.64901e-11
	22	6.00686e-13	1.80849e-12	3.5548e-12	5.79957e-12	8.51809e-12	1.16928e-11	1.53102e-11	1.93596e-11	2.38319e-11	2.87195e-11	3.40157e-11	3.97149e-11	4.58117e-11	5.23015e-11	5.91801e-11
	23	6.2799e-13	1.89069e-12	3.71638e-12	6.06319e-12	8.90528e-12	1.22243e-11	1.60062e-11	2.02396e-11	2.49151e-11	3.00249e-11	3.55619e-11	4.15201e-11	4.7894e-11	5.46788e-11	6.18701e-11
	24	6.55294e-13	1.97289e-12	3.87797e-12	6.3268e-12	9.29246e-12	1.27558e-11	1.67021e-11	2.11196e-11	2.59984e-11	3.13303e-11	3.71081e-11	4.33253e-11	4.99764e-11	5.70562e-11	6.45601e-11
	25	6.82597e-13	2.0551e-12	4.03955e-12	6.59042e-12	9.67965e-12	1.32873e-11	1.7398e-11	2.19995e-11	2.70817e-11	3.26357e-11	3.86542e-11	4.51305e-11	5.20587e-11	5.94335e-11	6.72501e-11
	26	7.09901e-13	2.1373e-12	4.20113e-12	6.85404e-12	1.00668e-11	1.38188e-11	1.80939e-11	2.28795e-11	2.81649e-11	3.39412e-11	4.02004e-11	4.69357e-11	5.41411e-11	6.18109e-11	6.99401e-11
	27	7.37205e-13	2.21951e-12	4.36271e-12	7.11765e-12	1.0454e-11	1.43503e-11	1.87898e-11	2.37595e-11	2.92482e-11	3.52466e-11	4.17466e-11	4.8741e-11	5.62234e-11	6.41882e-11	7.26302e-11
	28	7.64509e-13	2.30171e-12	4.52429e-12	7.38127e-12	1.08412e-11	1.48817e-11	1.94858e-11	2.46395e-11	3.03315e-11	3.6552e-11	4.32927e-11	5.05462e-11	5.83057e-11	6.65655e-11	7.53202e-11
	29	7.91813e-13	2.38391e-12	4.68588e-12	7.64489e-12	1.12284e-11	1.54132e-11	2.01817e-11	2.55195e-11	3.14147e-11	3.78575e-11	4.48389e-11	5.23514e-11	6.03881e-11	6.89429e-11	7.80102e-11
	30	8.19117e-13	2.46612e-12	4.84746e-12	7.90851e-12	1.16156e-11	1.59447e-11	2.08776e-11	2.63994e-11	3.2498e-11	3.91629e-11	4.63851e-11	5.41566e-11	6.24704e-11	7.13202e-11	8.07002e-11
	31	8.46421e-13	2.54832e-12	5.00904e-12	8.17212e-12	1.20028e-11	1.64762e-11	2.15735e-11	2.72794e-11	3.35813e-11	4.04683e-11	4.79312e-11	5.59618e-11	6.45528e-11	7.36976e-11	8.33902e-11
	32	8.73725e-13	2.63053e-12	5.17062e-12	8.43574e-12	1.239e-11	1.70077e-11	2.22694e-11	2.81594e-11	3.46645e-11	4.17738e-11	4.94774e-11	5.77671e-11	6.66351e-11	7.60749e-11	8.60802e-11
	33	9.01029e-13	2.71273e-12	5.3322e-12	8.69936e-12	1.27771e-11	1.75392e-11	2.29654e-11	2.90394e-11	3.57478e-11	4.30792e-11	5.10236e-11	5.95723e-11	6.87175e-11	7.84522e-11	8.87702e-11
	34	9.28332e-13	2.79493e-12	5.49378e-12	8.96297e-12	1.31643e-11	1.80707e-11	2.36613e-11	2.99194e-11	3.68311e-11	4.43846e-11	5.25698e-11	6.13775e-11	7.07998e-11	8.08296e-11	9.14602e-11
	35	9.55636e-13	2.87714e-12	5.65537e-12	9.22659e-12	1.35515e-11	1.86022e-11	2.43572e-11	3.07993e-11	3.79143e-11	4.569e-11	5.41159e-11	6.31827e-11	7.28822e-11	8.32069e-11	9.41502e-11
	36	9.8294e-13	2.95934e-12	5.81695e-12	9.49021e-12	1.39387e-11	1.91337e-11	2.50531e-11	3.16793e-11	3.89976e-11	4.69955e-11	5.56621e-11	6.49879e-11	7.49645e-11	8.55843e-11	9.68402e-11
	37	1.01024e-12	3.04155e-12	5.97853e-12	9.75382e-12	1.43259e-11	1.96652e-11	2.5749e-11	3.25593e-11	4.00809e-11	4.83009e-11	5.72083e-11	6.67932e-11	7.70469e-11	8.79616e-11	9.95302e-11
	38	1.03755e-12	3.12375e-12	6.14011e-12	1.00174e-11	1.47131e-11	2.01967e-11	2.6445e-11	3.34393e-11	4.11641e-11	4.96063e-11	5.87544e-11	6.85984e-11	7.91292e-11	9.03389e-11	1.0222e-10
	39	1.06485e-12	3.20595e-12	6.30169e-12	1.02811e-11	1.51003e-11	2.07281e-11	2.71409e-11	3.43193e-11	4.22474e-11	5.09118e-11	6.03006e-11	7.04036e-11	8.12116e-11	9.27163e-11	1.0491e-10
	40	1.09216e-12	3.28816e-12	6.46328e-12	1.05447e-11	1.54874e-11	2.12596e-11	2.78368e-11	3.51993e-11	4.33307e-11	5.22172e-11	6.18468e-11	7.22088e-11	8.32939e-11	9.50936e-11	1.076e-10
	41	1.11946e-12	3.37036e-12	6.62486e-12	1.08083e-11	1.58746e-11	2.17911e-11	2.85327e-11	3.60792e-11	4.44139e-11	5.35226e-11	6.33929e-11	7.4014e-11	8.53763e-11	9.7471e-11	1.1029e-10
	42	1.14676e-12	3.45256e-12	6.78644e-12	1.10719e-11	1.62618e-11	2.23226e-11	2.92286e-11	3.69592e-11	4.54972e-11	5.48281e-11	6.49391e-11	7.58193e-11	8.74586e-11	9.98483e-11	1.1298e-10
	43	1.17407e-12	3.53477e-12	6.94802e-12	1.13355e-11	1.6649e-11	2.28541e-11	2.99246e-11	3.78392e-11	4.65805e-11	5.61335e-11	6.64853e-11	7.76245e-11	8.9541e-11	1.02226e-10	1.1567e-10
	44	1.20137e-12	3.61697e-12	7.1096e-12	1.15991e-11	1.70362e-11	2.33856e-11	3.06205e-11	3.87192e-11	4.76637e-11	5.74389e-11	6.80314e-11	7.94297e-11	9.16233e-11	1.04603e-10	1.1836e-10
	45	1.22868e-12	3.69918e-12	7.27119e-12	1.18628e-11	1.74234e-11	2.39171e-11	3.13164e-11	3.95992e-11	4.8747e-11	5.87443e-11	6.95776e-11	8.12349e-11	9.37057e-11	1.0698e-10	1.2105e-10
	46	1.25598e-12	3.78138e-12	7.43277e-12	1.21264e-11	1.78106e-11	2.44486e-11	3.20123e-11	4.04791e-11	4.98303e-11	6.00498e-11	7.11238e-11	8.30401e-11	9.5788e-11	1.09358e-10	1.2374e-10
	47	1.28328e-12	3.86358e-12	7.59435e-12	1.239e-11	1.81977e-11	2.49801e-11	3.27082e-11	4.13591e-11	5.09136e-11	6.13552e-11	7.267e-11	8.48454e-11	9.78704e-11	1.11735e-10	1.2643e-10
	48	1.31059e-12	3.94579e-12	7.75593e-12	1.26536e-11	1.85849e-11	2.55116e-11	3.34042e-11	4.22391e-11	5.19968e-11	6.26606e-11	7.42161e-11	8.66506e-11	9.99527e-11	1.14112e-10	1.2912e-10
	49	1.33789e-12	4.02799e-12	7.91751e-12	1.29172e-11	1.89721e-11	2.60431e-11	3.41001e-11	4.31191e-11	5.30801e-11	6.39661e-11	7.57623e-11	8.84558e-11	1.02035e-10	1.1649e-10	1.3181e-10
	50	1.36519e-12	4.1102e-12	8.07909e-12	1.31808e-11	1.93593e-11	2.65746e-11	3.4796e-11	4.39991e-11	5.41634e-11	6.52715e-11	7.73085e-11	9.0261e-11	1.04117e-10	1.18867e-10	1.345e-10
	51	1.3925e-12	4.1924e-12	8.24068e-12	1.34445e-11	1.97465e-11	2.7106e-11	3.54919e-11	4.4879e-11	5.52466e-11	6.65769e-11	7.88546e-11	9.20662e-11	1.062e-10	1.21244e-10	1.3719e-10
	52	1.4198e-12	4.2746e-12	8.40226e-12	1.37081e-11	2.01337e-11	2.76375e-11	3.61878e-11	4.5759e-11	5.63299e-11	6.78824e-11	8.04008e-11	9.38715e-11	1.08282e-10	1.23622e-10	1.3988e-10
	53	1.44711e-12	4.35681e-12	8.56384e-12	1.39717e-11	2.05209e-11	2.8169e-11	3.68838e-11	4.6639e-11	5.74132e-11	6.91878e-11	8.1947e-11	9.56767e-11	1.10364e-10	1.25999e-10	1.4257e-10
	54	1.47441e-12	4.43901e-12	8.72542e-12	1.42353e-11	2.0908e-11	2.87005e-11	3.75797e-11	4.7519e-11	5.84964e-11	7.04932e-11	8.34931e-11	9.74819e-11	1.12447e-10	1.28376e-10	1.4526e-10
	55	1.50171e-12	4.52122e-12	8.887e-12	1.44989e-11	2.12952e-11	2.9232e-11	3.82756e-11	4.8399e-11	5.95797e-11	7.17986e-11	8.50393e-11	9.92871e-11	1.14529e-10	1.30754e-10	1.4795e-10
	56	1.52902e-12	4.60342e-12	9.04859e-12	1.47625e-11	2.16824e-11	2.97635e-11	3.89715e-11	4.9279e-11	6.0663e-11	7.31041e-11	8.65855e-11	1.01092e-10	1.16611e-10	1.33131e-10	1.5064e-10
	57	1.55632e-12	4.68562e-12	9.21017e-12	1.50262e-11	2.20696e-11	3.0295e-11	3.96674e-11	5.01589e-11	6.17462e-11	7.44095e-11	8.81317e-11	1.02898e-10	1.18694e-10	1.35508e-10	1.5333e-10
	58	1.58363e-12	4.76783e-12	9.37175e-12	1.52898e-11	2.24568e-11	3.08265e-11	4.03634e-11	5.10389e-11	6.28295e-11	7.57149e-11	8.96778e-11	1.04703e-10	1.20776e-10	1.37886e-10	1.5602e-10
	59	1.61093e-12	4.85003e-12	9.53333e-12	1.55534e-11	2.2844e-11	3.1358e-11	4.10593e-11	5.19189e-11	6.39128e-11	7.70204e-11	9.1224e-11	1.06508e-10	1.22859e-10	1.40263e-10	1.5871e-10
	60	1.63823e-12	4.93224e-12	9.69491e-12	1.5817e-11	2.32312e-11	3.18895e-11	4.17552e-11	5.27989e-11	6.4996e-11	7.83258e-11	9.27702e-11	1.08313e-10	1.24941e-10	1.4264e-10	1.614e-10
	61	1.66554e-12	5.01444e-12	9.8565e-12	1.60806e-11	2.36183e-11	3.2421e-11	4.24511e-11	5.36789e-11	6.60793e-11	7.96312e-11	9.43163e-11	1.10118e-10	1.27023e-10	1.45018e-10	1.6409e-10
	62	1.69284e-12	5.09664e-12	1.00181e-11	1.63442e-11	2.40055e-11	3.29524e-11	4.3147e-11	5.45588e-11	6.71626e-11	8.09367e-11	9.58625e-11	1.11924e-10	1.29106e-10	1.47395e-10	1.6678e-10
	63	1.72015e-12	5.17885e-12	1.01797e-11	1.66079e-11	2.43927e-11	3.34839e-11	4.3843e-11	5.54388e-11	6.82458e-11	8.22421e-11	9.74087e-11	1.13729e-10	1.31188e-10	1.49772e-10	1.6947e-10
	64	1.74745e-12	5.26105e-12	1.03412e-11	1.68715e-11	2.47799e-11	3.40154e-11	4.45389e-11	5.63188e-11	6.93291e-11	8.35475e-11	9.89548e-11	1.15534e-10	1.3327e-10	1.5215e-10	1.7216e-10
	65	1.77475e-12	5.34325e-12	1.05028e-11	1.71351e-11	2.51671e-11	3.45469e-11	4.52348e-11	5.71988e-11	7.04124e-11	8.48529e-11	1.00501e-10	1.17339e-10	1.35353e-10	1.54527e-10	1.7485e-10
	66	1.80206e-12	5.42546e-12	1.06644e-11	1.73987e-11	2.55543e-11	3.50784e-11	4.59307e-11	5.80788e-11	7.14956e-11	8.61584e-11	1.02047e-10	1.19145e-10	1.37435e-10	1.56904e-10	1.7754e-10
	67	1.82936e-12	5.50766e-12	1.0826e-11	1.76623e-11	2.59415e-11	3.56099e-11	4.66266e-11	5.89587e-11	7.25789e-11	8.74638e-11	1.03593e-10	1.2095e-10	1.39517e-10	1.59282e-10	1.8023e-10
	68	1.85666e-12	5.58987e-12	1.09876e-11	1.79259e-11	2.63286e-11	3.61414e-11	4.73226e-11	5.98387e-11	7.36622e-11	8.87692e-11	1.0514e-10	1.22755e-10	1.416e-10	1.61659e-10	1.8292e-10
	69	1.88397e-12	5.67207e-12	1.11492e-11	1.81896e-11	2.67158e-11	3.66729e-11	4.80185e-11	6.07187e-11	7.47454e-11	9.00747e-11	1.06686e-10	1.2456e-10	1.43682e-10	1.64036e-10	1.8561e-10
	70	1.91127e-12	5.75427e-12	1.13107e-11	1.84532e-11	2.7103e-11	3.72044e-11	4.87144e-11	6.15987e-11	7.58287e-11	9.13801e-11	1.08232e-10	1.26365e-10	1.45764e-10	1.66414e-10	1.883e-10
	71	1.93858e-12	5.83648e-12	1.14723e-11	1.87168e-11	2.74902e-11	3.77359e-11	4.94103e-11	6.24787e-11	7.6912e-11	9.26855e-11	1.09778e-10	1.28171e-10	1.47847e-10	1.68791e-10	1.9099e-10
	72	1.96588e-12	5.91868e-12	1.16339e-11	1.89804e-11	2.78774e-11	3.82674e-11	5.01062e-11	6.33587e-11	7.79952e-11	9.3991e-11	1.11324e-10	1.29976e-10	1.49929e-10	1.71169e-10	1.9368e-10
	73	1.99318e-12	6.00089e-12	1.17955e-11	1.9244e-11	2.82646e-11	3.87988e-11	5.08022e-11	6.42386e-11	7.90785e-11	9.52964e-11	1.1287e-10	1.31781e-10	1.52011e-10	1.73546e-10	1.9637e-10
	74	2.02049e-12	6.08309e-12	1.19571e-11	1.95076e-11	2.86518e-11	3.93303e-11	5.14981e-11	6.51186e-11	8.01618e-11	9.66018e-11	1.14417e-10	1.33586e-10	1.54094e-10	1.75923e-10	1.9906e-10
	75	2.04779e-12	6.16529e-12	1.21186e-11	1.97713e-11	2.9039e-11	3.98618e-11	5.2194e-11	6.59986e-11	8.1245e-11	9.79072e-11	1.15963e-10	1.35392e-10	1.56176e-10	1.78301e-10	2.0175e-10
	76	2.0751e-12	6.2475e-12	1.22802e-11	2.00349e-11	2.94261e-11	4.03933e-11	5.28899e-11	6.68786e-11	8.23283e-11	9.92127e-11	1.17509e-10	1.37197e-10	1.58258e-10	1.80678e-10	2.0444e-10
	77	2.1024e-12	6.3297e-12	1.24418e-11	2.02985e-11	2.98133e-11	4.09248e-11	5.35858e-11	6.77586e-11	8.34116e-11	1.00518e-10	1.19055e-10	1.39002e-10	1.60341e-10	1.83055e-10	2.0713e-10
	78	2.1297e-12	6.41191e-12	1.26034e-11	2.05621e-11	3.02005e-11	4.14563e-11	5.42818e-11	6.86385e-11	8.44948e-11	1.01824e-10	1.20601e-10	1.40807e-10	1.62423e-10	1.85433e-10	2.0982e-10
	79	2.15701e-12	6.49411e-12	1.2765e-11	2.08257e-11	3.05877e-11	4.19878e-11	5.49777e-11	6.95185e-11	8.55781e-11	1.03129e-10	1.22147e-10	1.42612e-10	1.64506e-10	1.8781e-10	2.1251e-10
	80	2.18431e-12	6.57631e-12	1.29266e-11	2.10893e-11	3.09749e-11	4.25193e-11	5.56736e-11	7.03985e-11	8.66614e-11	1.04434e-10	1.23694e-10	1.44418e-10	1.66588e-10	1.90187e-10	2.152e-10
	81	2.21162e-12	6.65852e-12	1.30881e-11	2.1353e-11	3.13621e-11	4.30508e-11	5.63695e-11	7.12785e-11	8.77446e-11	1.0574e-10	1.2524e-10	1.46223e-10	1.6867e-10	1.92565e-10	2.1789e-10
	82	2.23892e-12	6.74072e-12	1.32497e-11	2.16166e-11	3.17493e-11	4.35823e-11	5.70654e-11	7.21585e-11	8.88279e-11	1.07045e-10	1.26786e-10	1.48028e-10	1.70753e-10	1.94942e-10	2.2058e-10
	83	2.26622e-12	6.82293e-12	1.34113e-11	2.18802e-11	3.21364e-11	4.41138e-11	5.77614e-11	7.30384e-11	8.99112e-11	1.08351e-10	1.28332e-10	1.49833e-10	1.72835e-10	1.97319e-10	2.2327e-10
	84	2.29353e-12	6.90513e-12	1.35729e-11	2.21438e-11	3.25236e-11	4.46452e-11	5.84573e-11	7.39184e-11	9.09944e-11	1.09656e-10	1.29878e-10	1.51639e-10	1.74917e-10	1.99697e-10	2.2596e-10
	85	2.32083e-12	6.98733e-12	1.37345e-11	2.24074e-11	3.29108e-11	4.51767e-11	5.91532e-11	7.47984e-11	9.20777e-11	1.10962e-10	1.31424e-10	1.53444e-10	1.77e-10	2.02074e-10	2.2865e-10
	86	2.34814e-12	7.06954e-12	1.3896e-11	2.2671e-11	3.3298e-11	4.57082e-11	5.98491e-11	7.56784e-11	9.3161e-11	1.12267e-10	1.32971e-10	1.55249e-10	1.79082e-10	2.04451e-10	2.3134e-10
	87	2.37544e-12	7.15174e-12	1.40576e-11	2.29347e-11	3.36852e-11	4.62397e-11	6.0545e-11	7.65584e-11	9.42442e-11	1.13572e-10	1.34517e-10	1.57054e-10	1.81164e-10	2.06829e-10	2.3403e-10
	88	2.40274e-12	7.23395e-12	1.42192e-11	2.31983e-11	3.40724e-11	4.67712e-11	6.1241e-11	7.74384e-11	9.53275e-11	1.14878e-10	1.36063e-10	1.58859e-10	1.83247e-10	2.09206e-10	2.36721e-10
	89	2.43005e-12	7.31615e-12	1.43808e-11	2.34619e-11	3.44596e-11	4.73027e-11	6.19369e-11	7.83183e-11	9.64108e-11	1.16183e-10	1.37609e-10	1.60665e-10	1.85329e-10	2.11583e-10	2.39411e-10
	90	2.45735e-12	7.39835e-12	1.45424e-11	2.37255e-11	3.48467e-11	4.78342e-11	6.26328e-11	7.91983e-11	9.7494e-11	1.17489e-10	1.39155e-10	1.6247e-10	1.87411e-10	2.13961e-10	2.42101e-10
	91	2.48465e-12	7.48056e-12	1.4704e-11	2.39891e-11	3.52339e-11	4.83657e-11	6.33287e-11	8.00783e-11	9.85773e-11	1.18794e-10	1.40701e-10	1.64275e-10	1.89494e-10	2.16338e-10	2.44791e-10
	92	2.51196e-12	7.56276e-12	1.48655e-11	2.42528e-11	3.56211e-11	4.88972e-11	6.40246e-11	8.09583e-11	9.96606e-11	1.201e-10	1.42248e-10	1.6608e-10	1.91576e-10	2.18715e-10	2.47481e-10
	93	2.53926e-12	7.64496e-12	1.50271e-11	2.45164e-11	3.60083e-11	4.94287e-11	6.47206e-11	8.18383e-11	1.00744e-10	1.21405e-10	1.43794e-10	1.67886e-10	1.93658e-10	2.21093e-10	2.50171e-10
	94	2.56657e-12	7.72717e-12	1.51887e-11	2.478e-11	3.63955e-11	4.99602e-11	6.54165e-11	8.27182e-11	1.01827e-10	1.2271e-10	1.4534e-10	1.69691e-10	1.95741e-10	2.2347e-10	2.52861e-10
	95	2.59387e-12	7.80937e-12	1.53503e-11	2.50436e-11	3.67827e-11	5.04916e-11	6.61124e-11	8.35982e-11	1.0291e-10	1.24016e-10	1.46886e-10	1.71496e-10	1.97823e-10	2.25847e-10	2.55551e-10
	96	2.62117e-12	7.89158e-12	1.55119e-11	2.53072e-11	3.71699e-11	5.10231e-11	6.68083e-11	8.44782e-11	1.03994e-10	1.25321e-10	1.48432e-10	1.73301e-10	1.99905e-10	2.28225e-10	2.58241e-10
	97	2.64848e-12	7.97378e-12	1.56734e-11	2.55708e-11	3.7557e-11	5.15546e-11	6.75042e-11	8.53582e-11	1.05077e-10	1.26627e-10	1.49978e-10	1.75106e-10	2.01988e-10	2.30602e-10	2.60931e-10
	98	2.67578e-12	8.05598e-12	1.5835e-11	2.58345e-11	3.79442e-11	5.20861e-11	6.82002e-11	8.62382e-11	1.0616e-10	1.27932e-10	1.51525e-10	1.76912e-10	2.0407e-10	2.32979e-10	2.63621e-10
	99	2.70309e-12	8.13819e-12	1.59966e-11	2.60981e-11	3.83314e-11	5.26176e-11	6.88961e-11	8.71182e-11	1.07243e-10	1.29238e-10	1.53071e-10	1.78717e-10	2.06152e-10	2.35357e-10	2.66311e-10
	100	2.73039e-12	8.22039e-12	1.61582e-11	2.63617e-11	3.87186e-11	5.31491e-11	6.9592e-11	8.79981e-11	1.08327e-10	1.30543e-10	1.54617e-10	1.80522e-10	2.08235e-10	2.37734e-10	2.69001e-10
	101	2.75769e-12	8.3026e-12	1.63198e-11	2.66253e-11	3.91058e-11	5.36806e-11	7.02879e-11	8.88781e-11	1.0941e-10	1.31848e-10	1.56163e-10	1.82327e-10	2.10317e-10	2.40111e-10	2.71691e-10
	102	2.785e-12	8.3848e-12	1.64814e-11	2.68889e-11	3.9493e-11	5.42121e-11	7.09838e-11	8.97581e-11	1.10493e-10	1.33154e-10	1.57709e-10	1.84132e-10	2.124e-10	2.42489e-10	2.74381e-10
	103	2.8123e-12	8.467e-12	1.66429e-11	2.71525e-11	3.98802e-11	5.47436e-11	7.16798e-11	9.06381e-11	1.11577e-10	1.34459e-10	1.59255e-10	1.85938e-10	2.14482e-10	2.44866e-10	2.77071e-10
	104	2.83961e-12	8.54921e-12	1.68045e-11	2.74162e-11	4.02673e-11	5.52751e-11	7.23757e-11	9.15181e-11	1.1266e-10	1.35765e-10	1.60802e-10	1.87743e-10	2.16564e-10	2.47243e-10	2.79761e-10
	105	2.86691e-12	8.63141e-12	1.69661e-11	2.76798e-11	4.06545e-11	5.58066e-11	7.30716e-11	9.2398e-11	1.13743e-10	1.3707e-10	1.62348e-10	1.89548e-10	2.18647e-10	2.49621e-10	2.82451e-10
	106	2.89421e-12	8.71362e-12	1.71277e-11	2.79434e-11	4.10417e-11	5.6338e-11	7.37675e-11	9.3278e-11	1.14826e-10	1.38376e-10	1.63894e-10	1.91353e-10	2.20729e-10	2.51998e-10	2.85141e-10
	107	2.92152e-12	8.79582e-12	1.72893e-11	2.8207e-11	4.14289e-11	5.68695e-11	7.44634e-11	9.4158e-11	1.1591e-10	1.39681e-10	1.6544e-10	1.93159e-10	2.22811e-10	2.54375e-10	2.87831e-10
	108	2.94882e-12	8.87802e-12	1.74508e-11	2.84706e-11	4.18161e-11	5.7401e-11	7.51594e-11	9.5038e-11	1.16993e-10	1.40986e-10	1.66986e-10	1.94964e-10	2.24894e-10	2.56753e-10	2.90521e-10
	109	2.97612e-12	8.96023e-12	1.76124e-11	2.87342e-11	4.22033e-11	5.79325e-11	7.58553e-11	9.5918e-11	1.18076e-10	1.42292e-10	1.68532e-10	1.96769e-10	2.26976e-10	2.5913e-10	2.93211e-10
	110	3.00343e-12	9.04243e-12	1.7774e-11	2.89979e-11	4.25905e-11	5.8464e-11	7.65512e-11	9.67979e-11	1.19159e-10	1.43597e-10	1.70079e-10	1.98574e-10	2.29058e-10	2.61507e-10	2.95901e-10
	111	3.03073e-12	9.12464e-12	1.79356e-11	2.92615e-11	4.29776e-11	5.89955e-11	7.72471e-11	9.76779e-11	1.20243e-10	1.44903e-10	1.71625e-10	2.00379e-10	2.31141e-10	2.63885e-10	2.98591e-10
	112	3.05804e-12	9.20684e-12	1.80972e-11	2.95251e-11	4.33648e-11	5.9527e-11	7.7943e-11	9.85579e-11	1.21326e-10	1.46208e-10	1.73171e-10	2.02185e-10	2.33223e-10	2.66262e-10	3.01281e-10
	113	3.08534e-12	9.28904e-12	1.82588e-11	2.97887e-11	4.3752e-11	6.00585e-11	7.8639e-11	9.94379e-11	1.22409e-10	1.47514e-10	1.74717e-10	2.0399e-10	2.35305e-10	2.68639e-10	3.03971e-10
	114	3.11264e-12	9.37125e-12	1.84203e-11	3.00523e-11	4.41392e-11	6.059e-11	7.93349e-11	1.00318e-10	1.23492e-10	1.48819e-10	1.76263e-10	2.05795e-10	2.37388e-10	2.71017e-10	3.06661e-10
	115	3.13995e-12	9.45345e-12	1.85819e-11	3.03159e-11	4.45264e-11	6.11215e-11	8.00308e-11	1.01198e-10	1.24576e-10	1.50124e-10	1.77809e-10	2.076e-10	2.3947e-10	2.73394e-10	3.09351e-10
	116	3.16725e-12	9.53566e-12	1.87435e-11	3.05796e-11	4.49136e-11	6.1653e-11	8.07267e-11	1.02078e-10	1.25659e-10	1.5143e-10	1.79356e-10	2.09406e-10	2.41552e-10	2.75772e-10	3.12041e-10
	117	3.19456e-12	9.61786e-12	1.89051e-11	3.08432e-11	4.53008e-11	6.21844e-11	8.14226e-11	1.02958e-10	1.26742e-10	1.52735e-10	1.80902e-10	2.11211e-10	2.43635e-10	2.78149e-10	3.14731e-10
	118	3.22186e-12	9.70006e-12	1.90667e-11	3.11068e-11	4.5688e-11	6.27159e-11	8.21186e-11	1.03838e-10	1.27826e-10	1.54041e-10	1.82448e-10	2.13016e-10	2.45717e-10	2.80526e-10	3.17421e-10
	119	3.24916e-12	9.78227e-12	1.92282e-11	3.13704e-11	4.60751e-11	6.32474e-11	8.28145e-11	1.04718e-10	1.28909e-10	1.55346e-10	1.83994e-10	2.14821e-10	2.47799e-10	2.82904e-10	3.20111e-10
	120	3.27647e-12	9.86447e-12	1.93898e-11	3.1634e-11	4.64623e-11	6.37789e-11	8.35104e-11	1.05598e-10	1.29992e-10	1.56652e-10	1.8554e-10	2.16626e-10	2.49882e-10	2.85281e-10	3.22801e-10
	121	3.30377e-12	9.94667e-12	1.95514e-11	3.18976e-11	4.68495e-11	6.43104e-11	8.42063e-11	1.06478e-10	1.31075e-10	1.57957e-10	1.87086e-10	2.18432e-10	2.51964e-10	2.87658e-10	3.25491e-10
	122	3.33108e-12	1.00289e-11	1.9713e-11	3.21613e-11	4.72367e-11	6.48419e-11	8.49022e-11	1.07358e-10	1.32159e-10	1.59262e-10	1.88633e-10	2.20237e-10	2.54046e-10	2.90036e-10	3.28181e-10
	123	3.35838e-12	1.01111e-11	1.98746e-11	3.24249e-11	4.76239e-11	6.53734e-11	8.55982e-11	1.08238e-10	1.33242e-10	1.60568e-10	1.90179e-10	2.22042e-10	2.56129e-10	2.92413e-10	3.30871e-10
	124	3.38568e-12	1.01933e-11	2.00362e-11	3.26885e-11	4.80111e-11	6.59049e-11	8.62941e-11	1.09118e-10	1.34325e-10	1.61873e-10	1.91725e-10	2.23847e-10	2.58211e-10	2.9479e-10	3.33561e-10
	125	3.41299e-12	1.02755e-11	2.01977e-11	3.29521e-11	4.83983e-11	6.64364e-11	8.699e-11	1.09998e-10	1.35408e-10	1.63179e-10	1.93271e-10	2.25653e-10	2.60294e-10	2.97168e-10	3.36251e-10
	126	3.44029e-12	1.03577e-11	2.03593e-11	3.32157e-11	4.87854e-11	6.69679e-11	8.76859e-11	1.10878e-10	1.36492e-10	1.64484e-10	1.94817e-10	2.27458e-10	2.62376e-10	2.99545e-10	3.38941e-10
	127	3.46759e-12	1.04399e-11	2.05209e-11	3.34793e-11	4.91726e-11	6.74994e-11	8.83818e-11	1.11758e-10	1.37575e-10	1.6579e-10	1.96364e-10	2.29263e-10	2.64458e-10	3.01922e-10	3.41631e-10
	128	3.4949e-12	1.05221e-11	2.06825e-11	3.3743e-11	4.95598e-11	6.80308e-11	8.90778e-11	1.12638e-10	1.38658e-10	1.67095e-10	1.9791e-10	2.31068e-10	2.66541e-10	3.043e-10	3.44321e-10
	129	3.5222e-12	1.06043e-11	2.08441e-11	3.40066e-11	4.9947e-11	6.85623e-11	8.97737e-11	1.13518e-10	1.39741e-10	1.684e-10	1.99456e-10	2.32873e-10	2.68623e-10	3.06677e-10	3.47011e-10
	130	3.54951e-12	1.06865e-11	2.10056e-11	3.42702e-11	5.03342e-11	6.90938e-11	9.04696e-11	1.14398e-10	1.40825e-10	1.69706e-10	2.01002e-10	2.34679e-10	2.70705e-10	3.09054e-10	3.49701e-10
	131	3.57681e-12	1.07687e-11	2.11672e-11	3.45338e-11	5.07214e-11	6.96253e-11	9.11655e-11	1.15278e-10	1.41908e-10	1.71011e-10	2.02548e-10	2.36484e-10	2.72788e-10	3.11432e-10	3.52391e-10
	132	3.60411e-12	1.08509e-11	2.13288e-11	3.47974e-11	5.11086e-11	7.01568e-11	9.18614e-11	1.16158e-10	1.42991e-10	1.72317e-10	2.04094e-10	2.38289e-10	2.7487e-10	3.13809e-10	3.55081e-10
	133	3.63142e-12	1.09331e-11	2.14904e-11	3.5061e-11	5.14957e-11	7.06883e-11	9.25574e-11	1.17038e-10	1.44075e-10	1.73622e-10	2.05641e-10	2.40094e-10	2.76952e-10	3.16186e-10	3.57771e-10
	134	3.65872e-12	1.10153e-11	2.1652e-11	3.53247e-11	5.18829e-11	7.12198e-11	9.32533e-11	1.17917e-10	1.45158e-10	1.74928e-10	2.07187e-10	2.419e-10	2.79035e-10	3.18564e-10	3.60461e-10
	135	3.68603e-12	1.10975e-11	2.18136e-11	3.55883e-11	5.22701e-11	7.17513e-11	9.39492e-11	1.18797e-10	1.46241e-10	1.76233e-10	2.08733e-10	2.43705e-10	2.81117e-10	3.20941e-10	3.63151e-10
	136	3.71333e-12	1.11797e-11	2.19751e-11	3.58519e-11	5.26573e-11	7.22828e-11	9.46451e-11	1.19677e-10	1.47324e-10	1.77538e-10	2.10279e-10	2.4551e-10	2.83199e-10	3.23318e-10	3.65841e-10
	137	3.74063e-12	1.12619e-11	2.21367e-11	3.61155e-11	5.30445e-11	7.28143e-11	9.5341e-11	1.20557e-10	1.48408e-10	1.78844e-10	2.11825e-10	2.47315e-10	2.85282e-10	3.25696e-10	3.68531e-10
	138	3.76794e-12	1.13441e-11	2.22983e-11	3.63791e-11	5.34317e-11	7.33458e-11	9.6037e-11	1.21437e-10	1.49491e-10	1.80149e-10	2.13371e-10	2.4912e-10	2.87364e-10	3.28073e-10	3.71221e-10
	139	3.79524e-12	1.14263e-11	2.24599e-11	3.66427e-11	5.38189e-11	7.38773e-11	9.67329e-11	1.22317e-10	1.50574e-10	1.81455e-10	2.14918e-10	2.50926e-10	2.89446e-10	3.3045e-10	3.73911e-10
	140	3.82255e-12	1.15085e-11	2.26215e-11	3.69064e-11	5.4206e-11	7.44087e-11	9.74288e-11	1.23197e-10	1.51657e-10	1.8276e-10	2.16464e-10	2.52731e-10	2.91529e-10	3.32828e-10	3.76601e-10
	141	3.84985e-12	1.15908e-11	2.2783e-11	3.717e-11	5.45932e-11	7.49402e-11	9.81247e-11	1.24077e-10	1.52741e-10	1.84066e-10	2.1801e-10	2.54536e-10	2.93611e-10	3.35205e-10	3.79291e-10
	142	3.87715e-12	1.1673e-11	2.29446e-11	3.74336e-11	5.49804e-11	7.54717e-11	9.88206e-11	1.24957e-10	1.53824e-10	1.85371e-10	2.19556e-10	2.56341e-10	2.95693e-10	3.37582e-10	3.81981e-10
	143	3.90446e-12	1.17552e-11	2.31062e-11	3.76972e-11	5.53676e-11	7.60032e-11	9.95166e-11	1.25837e-10	1.54907e-10	1.86676e-10	2.21102e-10	2.58147e-10	2.97776e-10	3.3996e-10	3.84671e-10
	144	3.93176e-12	1.18374e-11	2.32678e-11	3.79608e-11	5.57548e-11	7.65347e-11	1.00212e-10	1.26717e-10	1.5599e-10	1.87982e-10	2.22648e-10	2.59952e-10	2.99858e-10	3.42337e-10	3.87361e-10
	145	3.95906e-12	1.19196e-11	2.34294e-11	3.82244e-11	5.6142e-11	7.70662e-11	1.00908e-10	1.27597e-10	1.57074e-10	1.89287e-10	2.24195e-10	2.61757e-10	3.0194e-10	3.44714e-10	3.90051e-10
	146	3.98637e-12	1.20018e-11	2.3591e-11	3.84881e-11	5.65292e-11	7.75977e-11	1.01604e-10	1.28477e-10	1.58157e-10	1.90593e-10	2.25741e-10	2.63562e-10	3.04023e-10	3.47092e-10	3.92741e-10
	147	4.01367e-12	1.2084e-11	2.37525e-11	3.87517e-11	5.69163e-11	7.81292e-11	1.023e-10	1.29357e-10	1.5924e-10	1.91898e-10	2.27287e-10	2.65367e-10	3.06105e-10	3.49469e-10	3.95431e-10
	148	4.04098e-12	1.21662e-11	2.39141e-11	3.90153e-11	5.73035e-11	7.86607e-11	1.02996e-10	1.30237e-10	1.60324e-10	1.93204e-10	2.28833e-10	2.67173e-10	3.08188e-10	3.51846e-10	3.98121e-10
	149	4.06828e-12	1.22484e-11	2.40757e-11	3.92789e-11	5.76907e-11	7.91922e-11	1.03692e-10	1.31117e-10	1.61407e-10	1.94509e-10	2.30379e-10	2.68978e-10	3.1027e-10	3.54224e-10	4.00811e-10
	150	4.09558e-12	1.23306e-11	2.42373e-11	3.95425e-11	5.80779e-11	7.97237e-11	1.04388e-10	1.31997e-10	1.6249e-10	1.95814e-10	2.31925e-10	2.70783e-10	3.12352e-10	3.56601e-10	4.03501e-10
